# Neurodevelopment vs. the immune system: complementary contributions of maternally-inherited gene transcripts and proteins to successful egg development in fish

**DOI:** 10.1101/2021.04.19.440434

**Authors:** Daniel Żarski, Aurelie Le Cam, Thomas Frohlich, Miwako Kösters, Christophe Klopp, Joanna Nynca, Sławomir Ciesielski, Beata Sarosiek, Katarzyna Dryl, Jerome Montfort, Jarosław Król, Pascal Fontaine, Andrzej Ciereszko, Julien Bobe

## Abstract

**Background:** In Metazoans, embryonic development relies on maternally-inherited mRNAs and proteins that are critical for early developmental success and known to play major roles at later stages, beyond zygotic genome activation. However, very poor concordance between transcript and protein levels in oocytes and embryos of vertebrates suggest that maternally-inherited proteins and maternally-inherited mRNAs are playing different roles in unfertilized eggs, not considered to date comprehensively. The aim of this study was to investigate the respective contribution of maternally-inherited mRNAs and maternally-inherited proteins to egg molecular cargo and to its developmental competence using pikeperch, an ecologically and commercially relevant freshwater fish species, as a model.

**Results:** Our data shed new light on the importance of maternally-inherited mRNAs in nervous system development suggesting that neurogenesis is a major mRNA-dependent non-genetic inheritance factor. In contrast, our results highlight a specific role of maternally-inherited proteins in immune response in ovulated eggs suggesting that maternal proteins would rather contribute to developmental success through protection of the embryo against pathogens. Further analysis revealed susceptibility of the transcriptome to modifications during the post-vitellogenic processes (i.e., final oocyte maturation and ovulation), whereas proteomic cargo remains unaffected. This may negatively affect developmental competence of the egg and possibly influence further nervous system development of the embryo.

**Conclusions:** Our study provides novel insights into the understanding of type-specific roles of maternally-inherited molecules in fish. Here we show, for the first time, that transcripts and proteins have distinct, yet complementary, functions in the egg of teleost fish. Maternally-inherited mRNAs would shape embryo neurodevelopment and possibly the future behavior of the fish, while maternally-inherited proteins would rather be responsible for protecting the embryo against pathogens. Additionally, we observed that processes directly preceding ovulation may considerably affect the reproductive success by modifying expression level of genes crucial for proper embryonic development, being novel fish egg quality markers (e.g., *smarca4* or *h3f3a*). These results are of major importance for understanding the influence of external factors on reproductive fitness in both captive and wild-type fish species.
