## Supplementary file 6 for "Neurodevelopment vs. the immune system: complementary contributions of maternally-inherited gene transcripts and proteins to successful egg development in fish"

### Sheet: GO GROUPS - for Suppl 1 and Fig
Number of genes	High level GO category (alphabetic order)	Number of proteins
-	Acrosome reaction	2
311	Activation of immune response	66
-	Adhesion of symbiont to host	2
592	Anatomical structure formation involved in morphogenesis	33
1460	Anatomical structure morphogenesis	114
130	Antigen processing and presentation	52
316	Autophagy	22
304	Behavior	17
-	Behavioral defense response	4
703	Biological adhesion	46
1538	Catabolic process	269
700	Cell adhesion	45
854	Cell cycle process	101
280	Cell growth	22
46	Cell killing	12
803	Cell motility	51
1030	Cell proliferation	82
1946	Cellular component biogenesis	207
54	Cellular detoxification	23
1806	Cellular localization	202
113	Circadian rhythm	10
-	Cytolysis	6
100	Detection of stimulus	13
55	Detoxification	23
376	Developmental growth	26
339	Developmental process involved in reproduction	30
31	Feeding behavior	2
548	Growth	40
100	Hormone metabolic process	9
565	Immune effector process	107
908	Immune response	154
494	Immune system development	60
1390	Immune system process	193
557	Interspecies interaction between organisms	152
26	Intraspecies interaction between organisms	-
-	Killing of cells of other organism	5
591	Leukocyte activation	91
45	Leukocyte homeostasis	4
40	Leukocyte mediated cytotoxicity	5
183	Leukocyte migration	16
803	Localization of cell	51
925	Locomotion	59
104	Locomotory behavior	6
27	Lymphocyte costimulation	-
1823	Macromolecule localization	210
108	Maintenance of cell number	4
156	Maintenance of location	20
114	Meiotic cell cycle process	7
229	Methylation	10
67	Modification of morphology or physiology of other organism	18
26	Movement in environment of other organism involved in symbiotic interaction	3
394	Multicellular organism reproduction	25
393	Multicellular organismal reproductive process	25
99	Multi-multicellular organism process	12
34	Multi-organism behavior	-
21	Multi-organism cellular process	-
53	Multi-organism localization	8
1230	Multi-organism process	211
463	Multi-organism reproductive process	41
55	Muscle adaptation	6
92	Myeloid cell homeostasis	16
94	Neurotransmitter secretion	3
34	Ovulation cycle	5
24	Ovulation cycle process	3
64	Pigmentation	3
86	Production of molecular mediator of immune response	9
26	Protein activation cascade	21
138	Protein folding	41
27	Regulation of action potential	-
22	Regulation of behavior	-
2076	Regulation of biological quality	249
350	Regulation of cell adhesion	26
27	Regulation of cell killing	3
564	Regulation of cellular component biogenesis	40
63	Regulation of circadian rhythm	3
1356	Regulation of developmental process	125
354	Regulation of growth	30
28	Regulation of hemostasis	8
688	Regulation of immune system process	97
1423	Regulation of localization	102
519	Regulation of locomotion	38
1653	Regulation of molecular function	149
1595	Regulation of multicellular organismal process	154
204	Regulation of multi-organism process	25
43	Regulation of plasma lipoprotein particle levels	12
67	Regulation of reproductive process	8
2200	Regulation of response to stimulus	191
1951	Regulation of signaling	155
682	Reproduction	64
680	Reproductive process	64
675	Response to abiotic stimulus	94
32	Response to activity	8
364	Response to biotic stimulus	46
881	Response to endogenous stimulus	75
35	Response to estrogen	2
1078	Response to external stimulus	114
344	Response to other organism	44
-	Response to redox state	3
1970	Response to stress	233
21	Rhythmic behavior	3
161	Rhythmic process	16
386	Sexual reproduction	32
39	Somatic diversification of immune receptors	3
65	Synaptic vesicle exocytosis	2
824	System process	58
294	Taxis	14
