## Supplementary file 7 for "Neurodevelopment vs. the immune system: complementary contributions of maternally-inherited gene transcripts and proteins to successful egg development in fish"

### Sheet: Specific terms
331 GO terms specific for transcriptome	169 conspecific GO terms (for both transcriptome and proteome)	331 GO terms specific for proteome
Macromolecule modification	Organelle organization	Cotranslational protein targeting to membrane
Cellular protein modification process	Cellular localization	SRP-dependent cotranslational protein targeting to membrane
Protein modification process	Cellular component biogenesis	Protein targeting to ER
Regulation of cellular component organization	Establishment of localization in cell	Establishment of protein localization to endoplasmic reticulum
Positive regulation of metabolic process	Cellular macromolecule localization	Nuclear-transcribed mRNA catabolic process, nonsense-mediated decay
Nervous system development	Cellular protein localization	Protein localization to endoplasmic reticulum
Positive regulation of cellular metabolic process	Macromolecule localization	Viral gene expression
Positive regulation of macromolecule metabolic process	Intracellular transport	Nuclear-transcribed mRNA catabolic process
Cell projection organization	Cellular component assembly	Viral transcription
Plasma membrane bounded cell projection organization	Protein localization	Multi-organism process
Cytoskeleton organization	Cell cycle	Cellular amino acid metabolic process
Regulation of organelle organization	Cellular catabolic process	Cytoplasmic translation
Cell development	Catabolic process	Regulation of cellular amino acid metabolic process
Positive regulation of nitrogen compound metabolic process	Phosphorus metabolic process	Regulated exocytosis
Anatomical structure morphogenesis	Phosphate-containing compound metabolic process	Ribonucleoside monophosphate metabolic process
Intracellular signal transduction	Cellular response to stress	Nucleoside monophosphate metabolic process
Neurogenesis	Organic substance catabolic process	Purine ribonucleoside monophosphate metabolic process
Generation of neurons	Cell cycle process	Purine nucleoside monophosphate metabolic process
Regulation of signaling	Intracellular protein transport	Purine-containing compound metabolic process
Organelle assembly	Regulation of cellular protein metabolic process	Ribonucleoside triphosphate metabolic process
Regulation of cell communication	Negative regulation of metabolic process	Nucleoside triphosphate metabolic process
Neuron differentiation	Macromolecule catabolic process	Exocytosis
Organelle localization	Establishment of protein localization	Regulation of cellular amine metabolic process
Microtubule-based process	Protein-containing complex subunit organization	Purine ribonucleotide metabolic process
Negative regulation of cellular metabolic process	Mitotic cell cycle	Neutrophil mediated immunity
Regulation of protein modification process	Protein modification by small protein conjugation or removal	Regulation of hematopoietic stem cell differentiation
Cellular component morphogenesis	Regulation of protein metabolic process	Purine nucleotide metabolic process
Peptidyl-amino acid modification	Protein transport	Purine ribonucleoside triphosphate metabolic process
Regulation of cellular localization	Organic substance transport	Neutrophil degranulation
Neuron development	Peptide transport	Purine nucleoside triphosphate metabolic process
Cell division	Cellular macromolecule catabolic process	Neutrophil activation involved in immune response
Neuron projection development	Amide transport	Regulation of transcription from RNA polymerase II promoter in response to hypoxia
Cell morphogenesis	Negative regulation of macromolecule metabolic process	Neutrophil activation
Regulation of signal transduction	Nitrogen compound transport	Hematopoietic stem cell differentiation
Positive regulation of nucleobase-containing compound metabolic process	Phosphorylation	Myeloid leukocyte mediated immunity
Positive regulation of molecular function	Organonitrogen compound biosynthetic process	Anaphase-promoting complex-dependent catabolic process
Cellular developmental process	Regulation of catabolic process	Granulocyte activation
RNA processing	Vesicle-mediated transport	Regulation of mRNA stability
Positive regulation of gene expression	Organonitrogen compound catabolic process	Regulation of hematopoietic progenitor cell differentiation
Regulation of intracellular signal transduction	Mitotic cell cycle process	ATP metabolic process
DNA metabolic process	Protein localization to organelle	Cellular amine metabolic process
Negative regulation of nitrogen compound metabolic process	Regulation of cellular catabolic process	Regulation of RNA stability
Regulation of cellular protein localization	Regulation of cell cycle	Oxidative phosphorylation
Cell differentiation	Protein modification by small protein conjugation	Leukocyte degranulation
Positive regulation of macromolecule biosynthetic process	Protein-containing complex assembly	Myeloid cell activation involved in immune response
Positive regulation of biosynthetic process	Regulation of biological quality	Regulation of mRNA catabolic process
Regulation of phosphorus metabolic process	Regulation of catalytic activity	Amine metabolic process
Regulation of phosphate metabolic process	Protein ubiquitination	Cellular respiration
Regulation of biosynthetic process	Regulation of gene expression	SCF-dependent proteasomal ubiquitin-dependent protein catabolic process
Positive regulation of cellular biosynthetic process	Protein catabolic process	Interleukin-1-mediated signaling pathway
Cell morphogenesis involved in differentiation	Negative regulation of gene expression	Wnt signaling pathway, planar cell polarity pathway
Chromosome organization	Protein localization to membrane	Negative regulation of G2/M transition of mitotic cell cycle
Microtubule cytoskeleton organization	Small molecule metabolic process	Regulation of establishment of planar polarity
Organic cyclic compound biosynthetic process	Cellular protein catabolic process	Establishment of tissue polarity
Regulation of transferase activity	Regulation of multicellular organismal development	Establishment of planar polarity
Positive regulation of catalytic activity	Positive regulation of cellular component organization	Cellular ketone metabolic process
Aromatic compound biosynthetic process	Cell cycle phase transition	Regulation of stem cell differentiation
Regulation of cellular component biogenesis	Mitotic cell cycle phase transition	Antigen processing and presentation of peptide antigen
Regulation of localization	Cellular amide metabolic process	Antigen processing and presentation of exogenous peptide antigen via MHC class I
Regulation of cellular biosynthetic process	Regulation of developmental process	Antigen processing and presentation of peptide antigen via MHC class I
Cellular response to endogenous stimulus	Membrane organization	Regulation of transcription from RNA polymerase II promoter in response to stress
Heterocycle biosynthetic process	Apoptotic process	Positive regulation of canonical Wnt signaling pathway
Positive regulation of cellular protein metabolic process	MRNA metabolic process	Leukocyte mediated immunity
Cellular response to DNA damage stimulus	Carbohydrate derivative metabolic process	Negative regulation of cell cycle G2/M phase transition
Nucleobase-containing compound biosynthetic process	Animal organ development	Antigen processing and presentation of exogenous peptide antigen
Regulation of nervous system development	Response to organic substance	Fc-epsilon receptor signaling pathway
Positive regulation of RNA metabolic process	Organophosphate metabolic process	Antigen processing and presentation of exogenous peptide antigen via MHC class I, TAP-dependent
Positive regulation of protein metabolic process	Peptide metabolic process	Stimulatory C-type lectin receptor signaling pathway
Protein phosphorylation	Amide biosynthetic process	Regulation of DNA-templated transcription in response to stress
Regulation of nucleobase-containing compound metabolic process	Negative regulation of signal transduction	Antigen processing and presentation of exogenous antigen
Regulation of macromolecule biosynthetic process	Negative regulation of signaling	Cellular response to hypoxia
Actin filament-based process	Negative regulation of cell communication	Regulation of cellular ketone metabolic process
Regulation of cell projection organization	Proteolysis involved in cellular protein catabolic process	Post-translational protein modification
Regulation of plasma membrane bounded cell projection organization	Peptide biosynthetic process	Cellular response to oxygen levels
Response to endogenous stimulus	Viral process	Non-canonical Wnt signaling pathway
Cell part morphogenesis	Regulation of cell cycle process	Leukocyte activation involved in immune response
Regulation of cellular macromolecule biosynthetic process	Cellular nitrogen compound catabolic process	Morphogenesis of a polarized epithelium
Plasma membrane bounded cell projection assembly	Cell death	Fc receptor signaling pathway
Movement of cell or subcellular component	Translation	Innate immune response activating cell surface receptor signaling pathway
Regulation of cell development	Modification-dependent macromolecule catabolic process	Cell activation involved in immune response
Cell projection morphogenesis	Cellular protein-containing complex assembly	Secretion
Plasma membrane bounded cell projection morphogenesis	Symbiont process	Cellular response to decreased oxygen levels
Cell projection assembly	Aromatic compound catabolic process	Secretion by cell
Regulation of neurogenesis	Ribonucleoprotein complex biogenesis	Electron transport chain
Histone modification	Posttranscriptional regulation of gene expression	Myeloid leukocyte activation
Covalent chromatin modification	Heterocycle catabolic process	Regulation of G2/M transition of mitotic cell cycle
Neuron projection morphogenesis	Nucleobase-containing compound catabolic process	NIK/NF-kappaB signaling
Positive regulation of RNA biosynthetic process	Regulation of multicellular organismal process	Response to oxygen levels
Actin cytoskeleton organization	Regulation of cellular amide metabolic process	Regulation of cell cycle G2/M phase transition
Positive regulation of nucleic acid-templated transcription	Establishment of protein localization to organelle	Antigen processing and presentation
Regulation of phosphorylation	Ubiquitin-dependent protein catabolic process	Positive regulation of Wnt signaling pathway
Negative regulation of cellular component organization	Programmed cell death	Response to hypoxia
Supramolecular fiber organization	Modification-dependent protein catabolic process	Immune effector process
Head development	Positive regulation of signal transduction	Regulation of morphogenesis of an epithelium
Regulation of neuron differentiation	Cell-cell signaling by wnt	Response to stress
Response to growth factor	Proteasomal protein catabolic process	Protein folding
Establishment of organelle localization	Regulation of mitotic cell cycle	Regulation of proteolysis
Regulation of kinase activity	Regulation of translation	Response to decreased oxygen levels
Autophagy	Positive regulation of signaling	Ribose phosphate biosynthetic process
Process utilizing autophagic mechanism	Organic cyclic compound catabolic process	Purine-containing compound biosynthetic process
Cellular response to growth factor stimulus	Positive regulation of cell communication	Ribosome assembly
DNA repair	Wnt signaling pathway	Hematopoietic progenitor cell differentiation
Peptidyl-lysine modification	Cellular response to chemical stimulus	Negative regulation of canonical Wnt signaling pathway
Brain development	Response to abiotic stimulus	Regulation of small molecule metabolic process
Small GTPase mediated signal transduction	Negative regulation of response to stimulus	Mitochondrial ATP synthesis coupled electron transport
Cell morphogenesis involved in neuron differentiation	Proteasome-mediated ubiquitin-dependent protein catabolic process	Immune system process
Endomembrane system organization	Protein targeting	Respiratory electron transport chain
Regulation of cellular response to stress	Cell surface receptor signaling pathway involved in cell-cell signaling	ATP synthesis coupled electron transport
Cellular component disassembly	Regulation of anatomical structure morphogenesis	Aerobic respiration
Protein localization to cell periphery	Regulation of cell differentiation	Nucleoside monophosphate biosynthetic process
Central nervous system development	Regulation of cell death	Ribonucleoside monophosphate biosynthetic process
Positive regulation of transcription, DNA-templated	Carbohydrate derivative biosynthetic process	Tumor necrosis factor-mediated signaling pathway
Regulation of neuron projection development	Cellular response to organic substance	Negative regulation of Wnt signaling pathway
Vesicle organization	Lipid metabolic process	Alpha-amino acid metabolic process
Negative regulation of biosynthetic process	Small molecule biosynthetic process	Immune response
Regulation of protein kinase activity	Organophosphate biosynthetic process	Ribonucleotide biosynthetic process
Embryo development	Oxidation-reduction process	Purine nucleoside monophosphate biosynthetic process
Endosomal transport	Proteolysis	Purine ribonucleoside monophosphate biosynthetic process
Response to organonitrogen compound	Negative regulation of cell cycle	Purine nucleotide biosynthetic process
Regulation of response to stimulus	Oxoacid metabolic process	Cellular response to interleukin-1
Positive regulation of cellular protein localization	Morphogenesis of an epithelium	Cellular response to cytokine stimulus
Regulation of molecular function	Regulation of programmed cell death	Purine ribonucleotide biosynthetic process
Negative regulation of cellular biosynthetic process	Organic acid metabolic process	Regulation of canonical Wnt signaling pathway
Regulation of protein modification by small protein conjugation or removal	Negative regulation of cellular protein metabolic process	Platelet degranulation
Negative regulation of cellular macromolecule biosynthetic process	Regulation of apoptotic process	Monocarboxylic acid metabolic process
Protein localization to plasma membrane	Homeostatic process	Response to interleukin-1
Axon development	Establishment of protein localization to membrane	Response to cytokine
Golgi vesicle transport	Mitochondrion organization	Nucleoside phosphate biosynthetic process
Negative regulation of organelle organization	Interspecies interaction between organisms	Regulation of animal organ morphogenesis
Enzyme linked receptor protein signaling pathway	Nucleobase-containing small molecule metabolic process	Antibiotic metabolic process
Macroautophagy	Ribosome biogenesis	Response to toxic substance
Negative regulation of macromolecule biosynthetic process	Protein polyubiquitination	Nucleotide biosynthetic process
Tube development	Translational initiation	Innate immune response-activating signal transduction
Negative regulation of nucleobase-containing compound metabolic process	Negative regulation of protein metabolic process	Nucleoside triphosphate biosynthetic process
Regulation of cytoskeleton organization	Regulation of protein stability	Ribonucleoside triphosphate biosynthetic process
Embryo development ending in birth or egg hatching	Regulation of hydrolase activity	Organic acid catabolic process
Growth	Carboxylic acid metabolic process	Carboxylic acid catabolic process
Axonogenesis	Generation of precursor metabolites and energy	Negative regulation of proteolysis
Negative regulation of protein modification process	Tissue morphogenesis	Activation of immune response
Chordate embryonic development	Nucleoside phosphate metabolic process	Negative regulation of mitotic cell cycle phase transition
Positive regulation of protein modification process	Nucleotide metabolic process	Regulation of response to stress
Circulatory system development	Regulation of Wnt signaling pathway	Activation of innate immune response
Cell junction organization	Cell cycle G2/M phase transition	Negative regulation of cell cycle phase transition
Developmental growth	Coenzyme metabolic process	Canonical Wnt signaling pathway
Regulation of chromosome organization	RNA catabolic process	Purine ribonucleoside triphosphate biosynthetic process
Negative regulation of intracellular signal transduction	Regulation of cell cycle phase transition	Positive regulation of immune response
Regulation of protein phosphorylation	Regulation of mitotic cell cycle phase transition	Purine nucleoside triphosphate biosynthetic process
Regulation of DNA metabolic process	Carbohydrate metabolic process	Stem cell differentiation
Positive regulation of transferase activity	G2/M transition of mitotic cell cycle	Cellular response to tumor necrosis factor
Protein-containing complex disassembly	MRNA catabolic process	Tricarboxylic acid metabolic process
Dephosphorylation	Regulation of protein catabolic process	Cell activation
Negative regulation of phosphate metabolic process	Response to oxygen-containing compound	Alpha-amino acid catabolic process
Negative regulation of phosphorus metabolic process	Ribose phosphate metabolic process	Proton transmembrane transport
Cilium assembly	Response to organic cyclic compound	Negative regulation of cell cycle process
Positive regulation of organelle organization	Cofactor metabolic process	Ribosomal large subunit biogenesis
Regulation of intracellular transport	Protein targeting to membrane	Regulation of defense response
Response to nitrogen compound	Regulation of apoptotic signaling pathway	Regulation of innate immune response
Transmembrane receptor protein tyrosine kinase signaling pathway	Protein modification by small protein removal	Carboxylic acid biosynthetic process
Regulation of RNA metabolic process	Small molecule catabolic process	Organic acid biosynthetic process
RNA splicing	Ribonucleoprotein complex subunit organization	Defense response
Cilium organization	Nucleobase-containing small molecule biosynthetic process	Response to tumor necrosis factor
Regulation of protein ubiquitination	RRNA metabolic process	Negative regulation of peptidase activity
Regulation of protein localization	Energy derivation by oxidation of organic compounds	Regulation of peptidase activity
Organelle fission	RRNA processing	T cell receptor signaling pathway
NcRNA metabolic process	Drug metabolic process	Cellular amino acid catabolic process
DNA replication	Regulation of mRNA metabolic process	Cellular detoxification
Cell junction assembly	Protein deubiquitination	Leukocyte activation
Chromosome segregation	Ribonucleoprotein complex assembly	Positive regulation of innate immune response
MRNA processing	Ribonucleotide metabolic process	Substantia nigra development
Heart development		Positive regulation of telomerase RNA localization to Cajal body
Regulation of protein serine/threonine kinase activity		Negative regulation of endopeptidase activity
Regulation of autophagy		Cytoplasmic translational initiation
Apoptotic signaling pathway		Proteasomal ubiquitin-independent protein catabolic process
Cytosolic transport		Regulation of endopeptidase activity
Positive regulation of transcription by RNA polymerase II		Regulation of protein localization to Cajal body
Intrinsic apoptotic signaling pathway		Positive regulation of protein localization to Cajal body
Nuclear division		ATP biosynthetic process
Positive regulation of developmental process		Negative regulation of molecular function
Chromatin organization		Negative regulation of catalytic activity
Positive regulation of kinase activity		Tricarboxylic acid cycle
Vesicle localization		Cellular response to toxic substance
Anatomical structure formation involved in morphogenesis		Innate immune response
Membrane docking		Mitochondrial ATP synthesis coupled proton transport
Microtubule-based movement		Sulfur compound metabolic process
Ras protein signal transduction		Citrate metabolic process
Organelle localization by membrane tethering		Negative regulation of mitotic cell cycle
Microtubule organizing center organization		Mitochondrial electron transport, NADH to ubiquinone
Tube morphogenesis		Protein localization to nuclear body
Positive regulation of cell death		Positive regulation of establishment of protein localization to telomere
Methylation		Protein localization to Cajal body
Locomotion		Ribosomal small subunit biogenesis
Protein acylation		Protein activation cascade
Microtubule-based transport		Positive regulation of immune system process
Transport along microtubule		Protein stabilization
Histone acetylation		Regulation of immune response
RNA biosynthetic process		Detoxification
Cell proliferation		Regulation of telomerase RNA localization to Cajal body
Nucleic acid-templated transcription		Positive regulation of defense response
Regulation of cell morphogenesis involved in differentiation		Regulation of establishment of protein localization to telomere
Negative regulation of RNA metabolic process		Aspartate family amino acid metabolic process
Cell surface receptor signaling pathway		NADH metabolic process
Positive regulation of protein kinase activity		Energy coupled proton transport, down electrochemical gradient
Transcription, DNA-templated		ATP synthesis coupled proton transport
NcRNA processing		RNA localization to Cajal body
RNA splicing, via transesterification reactions		Telomerase RNA localization to Cajal body
Positive regulation of programmed cell death		Telomerase RNA localization
Regulation of cell morphogenesis		RNA localization to nucleus
Mitotic nuclear division		Formation of cytoplasmic translation initiation complex
Protein-containing complex localization		Negative regulation of hydrolase activity
Cytoskeleton-dependent intracellular transport		Antigen receptor-mediated signaling pathway
Cellular protein complex disassembly		Immune response-activating cell surface receptor signaling pathway
RNA splicing, via transesterification reactions with bulged adenosine as nucleophile		Positive regulation of protein localization to chromosome, telomeric region
MRNA splicing, via spliceosome		Protein localization to nucleoplasm
Positive regulation of apoptotic process		Regulation of establishment of protein localization to chromosome
Regulation of cellular component size		Transmembrane transport
Regulation of axonogenesis		Drug catabolic process
Transcription by RNA polymerase II		Cellular aldehyde metabolic process
Establishment of vesicle localization		Pyridine nucleotide metabolic process
Nucleocytoplasmic transport		Nicotinamide nucleotide metabolic process
Cell migration		Ribosomal small subunit assembly
In utero embryonic development		Immune response-activating signal transduction
Regulation of small GTPase mediated signal transduction		Monosaccharide biosynthetic process
Sensory organ development		Oxidoreduction coenzyme metabolic process
Regulation of microtubule-based process		Neural nucleus development
Nuclear transport		Regulation of hemopoiesis
Negative regulation of phosphorylation		Pyridine-containing compound metabolic process
DNA biosynthetic process		Antibiotic catabolic process
Spindle organization		Interleukin-12-mediated signaling pathway
Positive regulation of DNA metabolic process		Regulation of protein localization to chromosome, telomeric region
Actin filament organization		Immune response-regulating cell surface receptor signaling pathway
Protein autophosphorylation		Complement activation
Centrosome cycle		Cellular response to interleukin-12
Response to nutrient levels		Response to drug
Negative regulation of cellular catabolic process		Glycolytic process through fructose-6-phosphate
Cell growth		Glycolytic process through glucose-6-phosphate
Positive regulation of cell differentiation		Cellular lipid catabolic process
Adherens junction organization		Response to interleukin-12
Synapse organization		NADH dehydrogenase complex assembly
Regulation of supramolecular fiber organization		Mitochondrial respiratory chain complex I assembly
Response to endoplasmic reticulum stress		Immune response-regulating signaling pathway
Regulation of cellular component movement		Dicarboxylic acid metabolic process
Positive regulation of cell projection organization		Binding of sperm to zona pellucida
Cellular response to hormone stimulus		Fatty acid beta-oxidation
Neural tube development		Midbrain development
Cell motility		Positive regulation of response to stimulus
Localization of cell		Cellular homeostasis
Positive regulation of protein modification by small protein conjugation or removal		Regulation of proteolysis involved in cellular protein catabolic process
Regulation of microtubule cytoskeleton organization		Establishment of protein localization to telomere
Vacuole organization		Cytokine-mediated signaling pathway
Sister chromatid segregation		Cell redox homeostasis
Positive regulation of hydrolase activity		Regulation of humoral immune response
Positive regulation of nervous system development		Fatty acid metabolic process
Lipid biosynthetic process		MAPK cascade
Positive regulation of cellular component biogenesis		Mitochondrial membrane organization
Response to extracellular stimulus		Cellular oxidant detoxification
Negative regulation of protein phosphorylation		Cellular modified amino acid metabolic process
Establishment or maintenance of cell polarity		Signal transduction by protein phosphorylation
Regulation of lipid metabolic process		Ribosomal large subunit assembly
Tissue development		Establishment of protein localization to chromosome
Macromolecule methylation		Response to antibiotic
Regulation of transport		Monosaccharide metabolic process
Stress-activated protein kinase signaling cascade		Carbohydrate biosynthetic process
Cellular response to organic cyclic compound		NADH regeneration
Positive regulation of intracellular transport		Canonical glycolysis
Muscle structure development		Glucose catabolic process to pyruvate
Forebrain development		Cristae formation
Regulation of dephosphorylation		Biotin metabolic process
Cell-cell signaling		Mitochondrial electron transport, cytochrome c to oxygen
Internal peptidyl-lysine acetylation		Aerobic electron transport chain
Cellular lipid metabolic process		Regulation of proteasomal protein catabolic process
Animal organ morphogenesis		NAD metabolic process
Regulation of anatomical structure size		Fatty acid catabolic process
Import into cell		Regulation of cellular protein catabolic process
Actomyosin structure organization		Cofactor catabolic process
Negative regulation of transcription by RNA polymerase II		Glyceraldehyde-3-phosphate metabolic process
Negative regulation of catabolic process		Pentose-phosphate shunt
Response to radiation		Mitochondrial respiratory chain complex assembly
Regulation of nucleic acid-templated transcription		Regulation of complement activation
Organelle transport along microtubule		Branched-chain amino acid metabolic process
Response to hormone		Branched-chain amino acid catabolic process
Protein acetylation		Regulation of immune system process
Internal protein amino acid acetylation		Regulation of protein activation cascade
Negative regulation of transferase activity		Inner mitochondrial membrane organization
Regulation of intracellular protein transport		Pyruvate metabolic process
Developmental growth involved in morphogenesis		Sperm-egg recognition
Regulation of transcription by RNA polymerase II		Acute inflammatory response
Nucleobase-containing compound transport		Protein refolding
Regulation of locomotion		Protein localization to nucleus
Regulation of cell migration		Negative regulation of cell death
Protein polymerization		Hemopoiesis
Positive regulation of multicellular organismal process		Positive regulation of RNA polymerase II transcriptional preinitiation complex assembly
Regulation of RNA biosynthetic process		Cellular iron ion homeostasis
Negative regulation of transcription, DNA-templated		Mitochondrial transport
Regulation of transcription, DNA-templated		Positive regulation of proteolysis
Developmental cell growth		Fatty acid oxidation
Nuclear chromosome segregation		Glutamine metabolic process
Peptidyl-lysine acetylation		Gluconeogenesis
Regulation of response to DNA damage stimulus		Glucose catabolic process
Positive regulation of catabolic process		Cellular amino acid biosynthetic process
Phospholipid metabolic process		Lipid oxidation
Ciliary basal body-plasma membrane docking		Glucose 6-phosphate metabolic process
Mitotic sister chromatid segregation		Ribonucleoside biosynthetic process
Regulation of cell motility		Hexose biosynthetic process
Regulation of macroautophagy		Error-free translesion synthesis
Endocytosis		Cell-cell recognition
Cellular response to organonitrogen compound		Pentose biosynthetic process
Regulation of binding		Cofactor biosynthetic process
Negative regulation of RNA biosynthetic process		Humoral immune response
Regulation of MAP kinase activity		Monocarboxylic acid catabolic process
Negative regulation of nucleic acid-templated transcription		Regulation of intrinsic apoptotic signaling pathway
Positive regulation of cell cycle		Hematopoietic or lymphoid organ development
Positive regulation of phosphorus metabolic process		Nucleobase biosynthetic process
Positive regulation of phosphate metabolic process		Complement activation, alternative pathway
Dendrite development		Positive regulation of DNA biosynthetic process
Lipid modification		Protein maturation
Organophosphate catabolic process		Response to inorganic substance
Negative regulation of nervous system development		Oxaloacetate metabolic process
Positive regulation of cell development		ATP hydrolysis coupled cation transmembrane transport
Regulation of actin filament-based process		Response to oxidative stress
Nuclear export		Response to unfolded protein
Positive regulation of cellular catabolic process		Protein localization to chromosome, telomeric region
Protein dephosphorylation		Reactive oxygen species metabolic process
Signal transduction by p53 class mediator		Positive regulation of transcription initiation from RNA polymerase II promoter
Peptidyl-serine phosphorylation		Nucleobase metabolic process
Positive regulation of protein ubiquitination		Positive regulation of translation
Coenzyme biosynthetic process		Monocarboxylic acid biosynthetic process
Positive regulation of neurogenesis		Alpha-amino acid biosynthetic process
Regulation of GTPase activity		de novo protein folding
RNA localization		Toxin transport
Neuron apoptotic process		Immune system development
Phospholipid biosynthetic process		Hydrogen peroxide catabolic process
