## Supplementary file 8 for "Neurodevelopment vs. the immune system: complementary contributions of maternally-inherited gene transcripts and proteins to successful egg development in fish"

### Sheet: Supplementary file
	Gene ontology (3 most enriched terms for each cluster)					KEGG pathways (3 most enriched pathways for each cluster)
		FDR	Genes in list	Total genes	Functional Category	Enrichment FDR	Genes in list	Total genes	Pathway
	Clusters in transcriptome-specific gne set	Celular component biogenesis
		< 1.0E-320	2205	4098	Organelle organization	5.4e-34	115	244	Endocytosis
		< 1.0E-320	778	1386	Cytoskeleton organization	2.7e-27	88	181	Axon guidance
		< 1.0E-320	1655	3309	Cellular component assembly	1.8e-22	65	124	Cell cycle
		Neurogenesis
		< 1.0E-320	1285	2474	Nervous system development	5e-49	99	181	Axon guidance
		< 1.0E-320	897	1683	Neurogenesis	8.8e-38	92	199	Focal adhesion
		< 1.0E-320	768	1412	Neuron differentiation	1.4e-36	158	528	Pathways in cancer
		Localization and transport of proteins
		< 1.0E-320	621	1194	Intracellular protein transport	6.5e-56	118	244	Endocytosis
		< 1.0E-320	1491	2988	Protein localization	2.3e-17	49	128	Autophagy
		< 1.0E-320	1043	2187	Protein transport	8.8e-16	60	198	Proteoglycans in cancer
		Protein phosphorylation
		< 1.0E-320	2234	4434	Protein modification process	4.9e-67	387	1261	Metabolic pathways
		< 1.0E-320	1225	2570	Phosphorylation	1.2e-46	139	295	MAPK signaling pathway
		< 1.0E-320	999	2093	Protein phosphorylation	1.1e-45	89	135	Ubiquitin mediated proteolysis
		Transcription
		< 1.0E-320	1040	4075	Nucleic acid-templated transcription	7.3e-64	180	528	Pathways in cancer
		< 1.0E-320	848	1695	Positive regulation of RNA biosynthetic process	4.1e-60	129	295	MAPK signaling pathway
		< 1.0E-320	1031	4031	Transcription, DNA-templated	5.9e-43	81	162	Hepatitis B
	Clusters in proteome-specific gene set	Translation
		6.7e-14	18	875	Translation	1e-20	14	145	Ribosome
		6.7e-14	18	887	Peptide biosynthetic process	0.0091	3	143	Adrenergic signaling in cardiomyocytes
		2.6e-13	18	982	Amide biosynthetic process	0.0091	3	132	Vascular smooth muscle contraction
		Translation
		3.1e-13	18	875	Translation	1.7e-20	14	145	Ribosome
		3.1e-13	19	1009	Peptide metabolic process	0.00038	3	47	Proteasome
		3.1e-13	18	887	Peptide biosynthetic process	0.0067	3	162	RNA transport
		Organic substance catabolic process
		1.2e-24	42	1668	Organic substance catabolic process	3.6e-16	11	47	Proteasome
		1.2e-24	45	2000	Catabolic process	2.2e-15	14	145	Ribosome
		1.5e-20	39	1761	Cellular catabolic process	1.2e-05	8	210	Epstein-Barr virus infection
		Organonitrogen compound biosynthetic process
		4.5e-49	54	2046	Organonitrogen compound biosynthetic process	2.7e-23	17	134	Ribosome
		8.6e-37	41	1203	Cellular amide metabolic process	3.2e-11	21	1261	Metabolic pathways
		2.5e-30	34	911	Amide biosynthetic process	2.3e-07	7	116	Carbon metabolism
	Clusters in conspecific gene set	Translation
		2e-58	64	875	Translation	3.8e-81	50	145	Ribosome
		2.4e-58	64	887	Peptide biosynthetic process	2.7e-05	8	162	RNA transport
		5.7e-58	66	1009	Peptide metabolic process	0.002	6	162	Protein processing in endoplasmic reticulum
		Organonitrogen compound biosynthetic process
		4.3e-103	131	1795	Organonitrogen compound biosynthetic process	2.4e-68	50	145	Ribosome
		3.4e-76	99	1204	Cellular amide metabolic process	6.9e-32	62	1251	Metabolic pathways
		2.4e-69	88	982	Amide biosynthetic process	6.7e-23	22	118	Carbon metabolism
		Catabolic process
		2e-54	103	2000	Catabolic process	2.9e-66	50	145	Ribosome
		2.7e-53	97	1761	Cellular catabolic process	4.6e-28	20	47	Proteasome
		3.6e-51	93	1668	Organic substance catabolic process	1.4e-20	21	118	Carbon metabolism
		Translation
		9.7e-47	57	875	Translation	3.4e-80	50	145	Ribosome
		1e-46	57	887	Peptide biosynthetic process	3.3e-33	20	47	Proteasome
		9.1e-46	58	982	Amide biosynthetic process	5.3e-09	10	118	Carbon metabolism
