## Supplementary file 9 for "Neurodevelopment vs. the immune system: complementary contributions of maternally-inherited gene transcripts and proteins to successful egg development in fish"

### Sheet: DEGs between HQ and LQ eggs
Gene Name	Protein name	RefSeq Acc. No.	UniProt/KB Acc. No. of human homologs	Zebrafish homolog	Fold change difference in expression between high and low egg quality	Taken for validation with qPCR?
aox1	aldehyde oxidase	XP_018516824.1	Q06278	aox6	4.16191
armc6	armadillo repeat-containing protein 6	XP_022053269.1	Q6NXE6	ARMC6	2.06996
brd3	bromodomain-containing protein 3 isoform X1	XP_010793552.1	Q58F21	brd3a	3.80431	YES
cbwd1	COBW domain-containing protein 1-like	XP_018525186.1	Q9BRT8		2.6398
ccdc167	coiled-coil domain-containing protein 167	XP_010733009.2	Q9P0B6	ccdc167	3.2317
ccdc9	coiled-coil domain-containing protein 9 isoform X2	XP_019717031.1	Q9Y3X0	ccdc9	2.03593
cd82	CD82 antigen-like	XP_023141340.1	P27701	cd82a	2.07807
cldn7	claudin-7-B	XP_010730472.1	O95471	cldn7b	2.46549	YES
clptm1l	cleft lip and palate transmembrane protein 1-like protein	XP_018553639.1	Q96KA5	clptm1l	2.67053
cnih1	protein cornichon homolog 1 isoform X2	XP_020516149.1	O95406	cnih1	2.8378	YES
ctnna1	catenin alpha-1	XP_022607823.1	P35221	ctnna1	4.23314	YES
ctnnd1	catenin delta-1 isoform X3	XP_018535449.1	O60716	ctnnd1	2.48641	YES
ctnnd2	catenin delta-2 isoform X4	XP_013120131.1	Q9UQB3	ctnnd2b	-7.43052
cycs	cytochrome c	XP_008326101.1	P99999	cycsb	2.18687	YES
dagla	sn1-specific diacylglycerol lipase alpha isoform X3	XP_016527949.1	Q9Y4D2	dagla	2.18192
dnajc7	dnaJ homolog subfamily C member 7-like	XP_008296718.1	Q99615	dnajc7	2.04158
eloc	transcription elongation factor B polypeptide 1 isoform X1	XP_017820904.1	Q15369	eloca	2.49933
epb41	protein 4.1-like isoform X1	XP_019948712.1	P11171	epb41a	2.76467
fam172a	protein FAM172A isoform X1	XP_019131518.1	Q8WUF8	fam172a	3.15148
fam177a1	protein FAM177A1	XP_010788024.1	Q8N128	fam177a1	3.1795
fundc1	FUN14 domain-containing protein 1 isoform X1	XP_004552682.1	Q8IVP5	fundc1	2.97353
gdpd5	glycerophosphodiester phosphodiesterase domain-containing protein 5-like isoform X3	XP_022601579.1	Q8WTR4	gdpd5b	3.37209
glmp	glycosylated lysosomal membrane protein	XP_023267654.1	Q8WWB7	glmp	2.49237
glud1	glutamate dehydrogenase, mitochondrial	XP_022599181.1	P00367	glud1a	2.54144
h3f3a	histone H3-like centromeric protein CSE4	XP_020500018.1	P84243	h3f3b.1	2.44168	YES
hmgb1	high mobility group-T protein isoform X1	XP_010902645.2	P09429	hmgb1b	2.58831
ighm	uncharacterized protein LOC111220051 isoform X2	XP_022598717.1	P01871		2.09196
itgb1bp1	integrin beta-1-binding protein 1	XP_022053177.1	O14713	itgb1bp1	3.10556
ivns1abp	influenza virus NS1A-binding protein	XP_018551580.1	Q9Y6Y0	ivns1abpb	2.50274	YES
kdm3b	lysine-specific demethylase 3B isoform X1	XP_022607280.1	Q7LBC6	kdm3b	2.95291
lrp1	low-density lipoprotein receptor-related protein 1-like isoform X3	XP_019124192.1	Q07954	lrp1ab	2.04254
mapk12	mitogen-activated protein kinase 12-like isoform X1	XP_031162380.1	P53778	mapk12b	2.33418
mbd3	methyl-CpG-binding domain protein 3-like isoform X1	XP_011612972.1	O95983	mbd3a	2.22928	YES
mboat2	membrane-bound O-acyltransferase domain-containing protein 2-like	XP_018544247.1	Q6ZWT7	mboat2a	2.7778
minpp1	multiple inositol polyphosphate phosphatase 1-like	XP_022598563.1	Q9UNW1	minpp1b	2.33959
morf4l1	mortality factor 4-like protein 1	XP_010733430.1	Q9UBU8	morf4l1	2.41202	YES
msn	moesin isoform X1	XP_019941451.1	P26038	msnb	-5.74501
myo15a	unconventional myosin-XV	XP_013770634.1	Q9UKN7	myo15aa	2.08279
nmrk2	nicotinamide riboside kinase 2-like isoform X1	XP_023121724.1	Q9NPI5	nmrk2	2.19838
pds5a	sister chromatid cohesion protein PDS5 homolog A	XP_018551227.1	Q29RF7	pds5a	2.84498
pdzd11	PDZ domain-containing protein 11 isoform X1	XP_022615943.1	Q5EBL8	pdzd11	2.11968
perp	p53 apoptosis effector related to PMP-22	XP_018552548.1	Q96FX8	perp	2.02961
phactr4	phosphatase and actin regulator 4 isoform X5	XP_023121683.1	Q8IZ21	phactr4a	2.00095
pin1	peptidyl-prolyl cis-trans isomerase NIMA-interacting 1	XP_005812014.2	Q13526	pin1	2.73901
pomgnt1	protein O-linked-mannose beta-1,2-N-acetylglucosaminyltransferase 1 isoform X1	XP_019964139.1	Q8WZA1	pomgnt1	2.58867
ppdpf	pancreatic progenitor cell differentiation and proliferation factor B-like	XP_020511475.1	Q9H3Y8	ppdpfa	2.25807
ppil1	peptidyl-prolyl cis-trans isomerase-like 1	XP_008283675.1	Q9Y3C6	ppil1	2.25764
prpf39	pre-mRNA-processing factor 39 isoform X1	XP_022625214.1	Q86UA1	prpf39	2.74388
psip1	PC4 and SFRS1-interacting protein-like isoform X1	XP_018545224.1	O75475	psip1b	2.14416
ptdss1	phosphatidylserine synthase 1	XP_019948971.1	P48651	ptdss1a	2.38845
ptms	Perca flavescens parathymosin-like (LOC114554376), mRNA	XP_028431983.1	P20962	ptmab	2.7224	YES
ptpa	serine/threonine-protein phosphatase 2A activator-like	XP_006782185.1	Q15257	ptpa	3.42289
rac1	ras-related C3 botulinum toxin substrate 1	XP_010727986.1	P63000	rac1a	2.60189	YES
recql4	ATP-dependent DNA helicase Q4 isoform X3	XP_019110342.1	O94761	recql4	2.08148
rpa2	replication protein A 32 kDa subunit	XP_008275611.1	P15927	rpa2	2.30412
rufy1	RUN and FYVE domain-containing protein 1-like	XP_018531100.1	Q96T51	rufy1	2.10704
rundc3b	RUN domain-containing protein 3B	XP_031155106.1	Q96NL0	rundc3b	2.5856
sept2	septin-2B isoform X1	XP_004570588.1	Q15019	sept2	3.29919	YES
setdb1	histone-lysine N-methyltransferase SETDB1 isoform X1	XP_015236739.1	Q15047	setdb1a	2.4138
sh3kbp1	SH3 domain-containing kinase-binding protein 1-like isoform X2	XP_023277226.1	Q96B97	sh3kbp1	4.16685
slc15a4	solute carrier family 15 member 4	XP_023146722.1	Q8N697	slc15a4	2.36001
slc35d1	UDP-glucuronic acid/UDP-N-acetylgalactosamine transporter	XP_010789460.1	Q9NTN3	slc35d1b	3.16866
slc4a2	anion exchange protein 2 isoform X2	XP_010742475.2	P04920	slc4a2a	2.87066
slc6a7	sodium-dependent proline transporter-like	XP_023260665.1	Q99884	slc6a7	2.67225
slc9b2	sodium/hydrogen exchanger 9B2	XP_031132684.1	Q86UD5	SLC9B2	2.02959
smarca4	transcription activator BRG1 isoform X3	XP_019964942.1	P51532	smarca4a	2.28706	YES
snrpc	U1 small nuclear ribonucleoprotein C	XP_019369711.1	P09234	snrpc	2.22867	YES
snrpd1	small nuclear ribonucleoprotein Sm D1	XP_017556067.1	P62314	snrpd1	2.92512	YES
snrpf	uncharacterized protein LOC102351564	XP_006013478.1	P62306	snrpf	4.16953
snx4	sorting nexin-4	XP_022045948.1	O95219	snx4	2.05815
srsf3	serine/arginine-rich splicing factor 3a isoform X2	XP_031143488.1	Q674X7	srsf3a	2.61337
stxbp2	syntaxin-binding protein 2 isoform X1	XP_018560237.1	Q15833	stxbp2	2.0021
sub1	activated RNA polymerase II transcriptional coactivator p15 isoform X1	XP_020454773.1	P53999	sub1b	2.40433	YES
sumo2	small ubiquitin-related modifier 2-like isoform X2	XP_020466610.1	P61956	sumo2b	3.36794	YES
tchhl1	trichohyalin-like	XP_031173202.1	Q5QJ38		2.15635
thada	thyroid adenoma-associated protein homolog	XP_019112886.1	Q6YHU6	thada	2.00642
tjp2	tight junction protein ZO-2-like	XP_020496801.1	Q9UDY2	tjp2b	2.64368
tmem161a	transmembrane protein 161A	XP_019126373.1	Q9NX61	tmem161a	2.01729
tmem67	meckelin isoform X3	XP_019126012.1	Q5HYA8	tmem67	2.93181
top1	DNA topoisomerase I, mitochondrial-like	XP_022605581.1	P11387	top1l	2.49311	YES
tpm1	tropomyosin alpha-1 chain isoform X7	XP_031139035.1	P09493	tpma	2.53749
tyrp1	5,6-dihydroxyindole-2-carboxylic acid oxidase	XP_010747680.2	P17643	tyrp1a	3.13652
u2af1	splicing factor U2AF 35 kDa subunit	XP_020483396.1	P0DN76	u2af1	2.31426	YES
ube2g1	ubiquitin-conjugating enzyme E2 G1-like	XP_007572905.1	P62253	ube2g1a	2.09174
un-prot	uncharacterized LOC116047978 (LOC116047978), ncRNA	XR_004104529.2			2.48722
